# Proteome constraints reveal targets for improving microbial fitness in nutrient-rich environments

**DOI:** 10.1101/2020.10.15.340554

**Authors:** Yu Chen, Eunice van Pelt-KleinJan, Berdien van Olst, Sieze Douwenga, Sjef Boeren, Herwig Bachmann, Douwe Molenaar, Jens Nielsen, Bas Teusink

**Author notes:** These authors contributed equally: Yu Chen, Eunice van Pelt-KleinJan. These authors jointly supervised this work: Jens Nielsen, Bas Teusink.

## Abstract

Cells adapt to different conditions via gene expression that tunes metabolism and stress resistance for maximal fitness. Constraints on cellular proteome may limit such expression strategies and introduce trade-offs^1^; Resource allocation under proteome constraints has emerged as a powerful paradigm to explain regulatory strategies in bacteria^2^. It is unclear, however, to what extent these constraints can predict evolutionary changes, especially for microorganisms that evolved under nutrient-rich conditions, i.e., multiple available nitrogen sources, such as the lactic acid bacterium *Lactococcus lactis*. Here we present an approach to identify preferred nutrients from integration of experimental data with a proteome-constrained genome-scale metabolic model of *L. lactis* (pcLactis), which explicitly accounts for gene expression processes and associated constraints. Using glucose-limited chemostat data^3^, we identified the uptake of glucose and arginine as dominant constraints, whose pathway proteins were indeed upregulated in evolved mutants. However, above a growth rate of 0.5 h^-1^, pcLactis suggests that available enzymes function at their maximum capacity, which allows an increase in growth rate only by altering gene expression to change metabolic fluxes, as was mainly observed for arginine metabolism. Thus, our integrative analysis of flux and proteomics data with a proteome-constrained model is able to identify and explain the constraints that form targets of regulation and fitness improvement in nutrient-rich growth environments.
