## Supplementary Data 3 for "Proteome constraints reveal targets for improving microbial fitness in nutrient-rich environments"

### Sheet: C-balance
	sampleID	5	6	7	8	9	10	11	12
	strain	ccpa	ccpa	ccpa	ccpa	WT	WT	WT	WT
	reactornum	R1	R2	R3	R4	R1	R2	R3	R4		C-count
R_EX_ala__D_e	ALA_Conc	-0.317641	-0.319839	-0.302748	-0.302654	-0.304088	-0.300326	-0.319498	-0.311324		3
R_EX_arg__L_e	ARG_Conc	-0.778894	-0.774038	-0.772843	-0.780943	-0.659394	-0.64118	-0.734271	-0.714792		6
R_EX_asn__L_e	ASN_Conc	-0.242649	-0.244242	-0.245338	-0.257293	-0.261572	-0.25945	-0.239984	-0.230217		4
R_EX_asp__L_e	ASP_Conc	-0.0163486	-0.0378758	-0.0646518	-0.167763	-0.228794	-0.249456	-0.0100697	-0.0230227		4
R_EX_cys__L_e	CYS_Conc	-0.0577317	-0.0482317	-0.00591757	0.236307	0.504517	0.513266	-0.0844845	-0.0746907		3
R_EX_gln__L_e	GLN_Conc	-0.333289	-0.341379	-0.336667	-0.357081	-0.394652	-0.390749	-0.153692	-0.151482		5
R_EX_glu__L_e	GLU_Conc	0.0124783	-0.00131521	-0.00707625	-0.0477029	-0.0401645	-0.055282	0.0839896	0.0749833		5
R_EX_gly_e	GLY_Conc	-0.0911517	-0.0907714	-0.0737696	0.0014496	0.0136437	0.0306575	-0.200555	-0.19573		2
R_EX_his__L_e	HIS_Conc	-0.0289715	-0.0294872	-0.0144974	0.063459	0.0727975	0.0407432	-0.0442594	-0.0421578		5
R_EX_ile__L_e	ISO_Conc	-0.26973	-0.266755	-0.268098	-0.268131	-0.28311	-0.288753	-0.260349	-0.247711		6
R_EX_leu__L_e	LEU_Conc	-0.30603	-0.301824	-0.291175	-0.275602	-0.244085	-0.240889	-0.272582	-0.268404		6
R_EX_lys__L_e	LYS_Conc	-0.222953	-0.234947	-0.230344	-0.294124	-0.307123	-0.314742	-0.0788149	-0.0664138		6
R_EX_met__L_e	MET_Conc	-0.0787068	-0.0796419	-0.0742524	-0.075959	-0.0715233	-0.0680046	-0.0709829	-0.0686397		5
R_EX_phe__L_e	PHE_Conc	-0.0661729	-0.072878	-0.0673554	-0.0690789	-0.0846179	-0.0915312	-0.071822	-0.0726319		9
R_EX_ser__L_e	SER_Conc	-0.839217	-0.830139	-0.827301	-0.824442	-0.886365	-0.876785	-0.952169	-0.926093		3
R_EX_thr__L_e	THR_Conc	-0.28193	-0.279907	-0.280857	-0.300279	-0.318198	-0.33083	-0.18133	-0.174494		4
R_EX_trp__L_e	TRP_Conc	-0.0646603	-0.0743148	-0.0739351	-0.0707739	-0.0678042	-0.076736	-0.086507	-0.0812641		11
R_EX_tyr__L_e	TYR_Conc	-0.0376073	-0.0457173	-0.0374917	-0.036424	-0.0493328	-0.0492592	-0.0476375	-0.0467979		9
R_EX_val__L_e	VAL_Conc	-0.234797	-0.237323	-0.235792	-0.256902	-0.270326	-0.275261	-0.211141	-0.211698		5
R_EX_glc__D_e	Glucose	-16.1458	-15.7555	-15.7612	-15.7683	-16.2775	-15.9122	-16.3512	-16.4881		6
R_EX_ac_e	Acetate	2.8062	3.47701	3.18246	2.82072	2.38671	2.44844	2.42029	2.32234		2
R_EX_etoh_e	Ethanol	4.88075	7.02827	7.18204	6.15467	5.02517	5.83361	5.69288	6.2596		2
R_EX_lac__L_e	Lactate	23.0359	20.4378	19.9059	21.5659	25.197	24.4365	25.3469	24.1083		3
R_EX_pyr_e	Pyruvate	0.108878	0.113995	0.106734	0.0974523	0.0547824	0.0503133	0.0065537	0.00660859		3
R_EX_succ_e	Succinate	0.017264	0.0186435	0.0212344	0.0229299	0.022265	0.02379	0.0219497	0.0231825		4
R_EX_for_e	Formate	6.2774	8.0768	7.4363	6.74646	5.4394	5.57455	5.25274	4.93557		1
										Average CcpA	Average WT	SD CcpA	SD WT
	Catabolic C-balance % a,b	94.0951	96.0697	93.3604	94.8943	98.4052	100.232	99.511	95.5605	94.6049	98.4271	1.00473	1.7783
	C-balance % a,c,d	89.3146	90.4567	88.6274	89.8847	93.3683	94.4867	95.4903	92.5968	89.5708	93.9855	0.67805	1.09831
	a % C-Balance = 100 x qC-out / qC-in
	b Apparent catabolic C-balance calculated from products formed (lactate, pyruvate, ethanol, acetate and succinate) and glucose consumed
	c Including biomass =27.8 gDW/C-mole (Oliveira 2005) and amino acids consumed
	d Dilution rate is 0.5/h.
